# A Bioactive Phospholipid Promotes Rapid Lung Progenitor Activation via AP-1

**DOI:** 10.64898/2026.07.28.741214

**Authors:** Alena Klochkova, Aaron I. Weiner, Kentaro Hara, Nicolas P. Holcomb, Sara Kass-Gergi, Meryl Mendoza, Evelyn A. Martinez, Diana M. Abraham, Melanie Y. Staszewsli, Michael M. Maiden, Jeremy Katzen, Andrew E. Vaughan

## Abstract

Upon injury to the distal lung, alveolar type 2 cells (AT2s) must make a discrete switch from surfactant factories to stem cells capable of regeneration, which involves both proliferation and differentiation into oxygen-exchanging alveolar type 1 (AT1) cells. However, the discrete signals and molecular pathways facilitating this fundamental switch in AT2 functionality are uncertain. Here we demonstrate that the bioactive lipid lysophosphatidic acid (LPA), typically associated with driving fibrosis, is an extremely efficient inducer of this state change in comparison to previously implicated signals IL-1β and p53 stabilization. We observed endogenous production and accumulation of LPA in influenza-injured murine lungs, creating a microenvironment that facilitates AT2 progenitor switching. Multiple transcriptomic approaches reveal elevation of Fosl1 and Jun, core members of the Activator Protein 1 (AP-1) transcription factor family, in response to LPA. Using novel genetic models combined with influenza injury, we demonstrate that AP-1 activity in AT2s is necessary for effective alveolar regeneration at both the cellular and physiologic levels. These findings unveil a critical relationship between paracrine LPA and cell-intrinsic AP-1 in facilitating effective lung alveolar regeneration.

**Highlights:**

1. LPA facilitates progenitor switching in lung regeneration via initiation of a discrete transcriptomic state
2. LPA promotes AT2 state switching via Jun (AP-1)
3. Impaired AP-1 signaling significantly restricts recovery from influenza infection
