## Supplementary material for "A Bioactive Phospholipid Promotes Rapid Lung Progenitor Activation via AP-1": Table S1

### Sheet: Table S1
	Table S1. Gene list for 23 upregulated DEGs and overlap between IL-1β- and LPA-treated groups
		Gene ID			Gene ID			Gene ID
	1	Krtcap3		11	Tgm1		21	Plk2
	2	Ccl20		12	Tnfaip8		22	Relb
	3	Aif1l		13	Smox		23	Fam46b
	4	Cxcl3		14	Rpl21-ps15
	5	Cd14		15	Plet1
	6	Nod2		16	Rap2b
	7	Tnip3		17	Steap1
	8	Rgs4		18	Rbm8a
	9	Crct1		19	Bcl3
	10	Cd44		20	Flnb
	This dataset was used for prediction analysis for transcriptional factors for Figure 1G.
