## Supplementary material for "A Bioactive Phospholipid Promotes Rapid Lung Progenitor Activation via AP-1": Table S2

### Sheet: Table S2
Table S2. Primers for genotyping (for - forward, rev - reverse)
Target Gene	Primer Sequence (5′→3′)
Ai14tdTomato_WT_For	AAGGGAGCTGCAGTGGAGTA
Ai14tdTomato_WT_Rev	CCGAAAATCTGTGGGAAGTC
Ai14tdTomato_Mut_For	CTGTTCCTGTACGGCATGG
Ai14tdTomato_Mut_Rev	GGCATTAAAGCAGCGTATCC
Sfptc _WT_For	CCCAGTCCCTCTCTGAATTTG
Sfptc_WT_Rev	GTTTCTACCGACCCTGTGAAG
Sfptc_Mut	CATCGCTCGACCAGTTTAGTTA
aFos_WT_For	GCACTTGCTCTCCCAAAGTCG
aFos_WT_Rev	CAAGCAGGAGAGTATAAAACTCGG
aFos_Mut_For	TGGACTACAAGGACGACGAT
aFos_Mut_Rev	GTGAGCTGCCAGGATGAACTC
Primers for sequencing (for - forward, rev - reverse)
aFos_stop_codon_Rev	ACAGTCGAGGCTGATCAGCGA
aFos_polyA_Rev	AATTAATCAGGGATCTTGCAGGC
aFos_Mut_For	TGGACTACAAGGACGACGAT
