## Supplementary material for "A Bioactive Phospholipid Promotes Rapid Lung Progenitor Activation via AP-1": Table S3

### Sheet: Table S3
Table S3. Primers for RT-qPCR (m - mouse, h - human)
Target Gene	Forward Primer (5′→3′)	Reverse Primer (5′→3′)
mLpar1	GAGGAATCGGGACACCATGAT	TGAAGGTGGCGCTCATCT
mLpar2	GACCACACTCAGCCTAGTCAAGAC	CAGCATCTCGGCAGGAAT
mLpar3	GCTCCCATGAAGCTAATGAAGACA	TACGAGTAGATGATGGGG
mLpar4	AGTGCCTCCCTGTTTGTCTTC	GCCAGTGGCGATTAAAGTTGTAA
mLpar5	ACCCTGGAGGTGAAAGTC	GACCACCATATGCAAACG
mLpar6	GATCACTCTCTGCATCGCTGTTTC	CCCTGAACTTCAGAGAACCTGGAG
maFosl1	GGGATCCTGACCTGGAACAA	CAATCTCGGTCTGCAAAGCA
Flag	CAAGGACGACGATGACAAGC	ACGTTGTTCCAGGTCAGGAT
mFosl1	ATGTACCGAGACTACGGGGAA	CTGCTGCTGTCGATGCTTG
mL19	ATGAGTATGCTCAGGCTACAGA	GCATTGGCGATTTCATTGGTC
hFOSL1	GCCTGTGCTTGAACCTGA	TGCTGCTACTCTTGCGATG
hKRT17	AGGTGCGTACCATTGTGGAA	ATCAGGCAAGGAAGCATGGG
hGAPDH	TGACTTCAACAGCGACACCCA	CACCCTGTTGCTGTAGCCAAA
